# Bacterial single-cell RNA sequencing captures biofilm transcriptional heterogeneity and differential responses to immune pressure

**DOI:** 10.1101/2024.06.28.601229

**Authors:** Lee E. Korshoj, Tammy Kielian

**Affiliations:** Department of Pathology, Microbiology, and Immunology, University of Nebraska Medical Center, Omaha, NE, USA

**Keywords:** bacterial single-cell RNA sequencing, biofilm, infection, bacterial heterogeneity, bacterial transcriptomics, immune response, leukocytes, *Staphylococcus aureus*, split-pool barcoding

## Abstract

Biofilm formation is an important mechanism of survival and persistence for many bacterial pathogens. These multicellular communities contain subpopulations of cells that display vast metabolic and transcriptional diversity along with high recalcitrance to antibiotics and host immune defenses. Investigating the complex heterogeneity within biofilm has been hindered by the lack of a sensitive and high-throughput method to assess stochastic transcriptional activity and regulation between bacterial subpopulations, which requires single-cell resolution. We have developed an optimized bacterial single-cell RNA sequencing method, BaSSSh-seq, to study *Staphylococcus aureus* diversity during biofilm growth and transcriptional adaptations following immune cell exposure. We validated the ability of BaSSSh-seq to capture extensive transcriptional heterogeneity during biofilm compared to planktonic growth. Application of new computational tools revealed transcriptional regulatory networks across the heterogeneous biofilm subpopulations and identification of gene sets that were associated with a trajectory from planktonic to biofilm growth. BaSSSh-seq also detected alterations in biofilm metabolism, stress response, and virulence that were tailored to distinct immune cell populations. This work provides an innovative platform to explore biofilm dynamics at single-cell resolution, unlocking the potential for identifying biofilm adaptations to environmental signals and immune pressure.
