## Supplementary material for "Bacterial single-cell RNA sequencing captures biofilm transcriptional heterogeneity and differential responses to immune pressure": Table S3

### Sheet: Table S3
Table S3. Round 1 barcoding oligos
Name	Sequence
Round1_01	/5Phos/ACTGTGGCTGCTTTGTNNNNNN
Round1_02	/5Phos/ACTGTGGCATGATCATNNNNNN
Round1_03	/5Phos/ACTGTGGGGGTAGCGTNNNNNN
Round1_04	/5Phos/ACTGTGGCCGAGAAATNNNNNN
Round1_05	/5Phos/ACTGTGGACGGACTCTNNNNNN
Round1_06	/5Phos/ACTGTGGACTTACGATNNNNNN
Round1_07	/5Phos/ACTGTGGTATTTAAGTNNNNNN
Round1_08	/5Phos/ACTGTGGACCGTACGTNNNNNN
Round1_09	/5Phos/ACTGTGGTATAGTCGTNNNNNN
Round1_10	/5Phos/ACTGTGGTGGGCATCTNNNNNN
Round1_11	/5Phos/ACTGTGGTACCTAGATNNNNNN
Round1_12	/5Phos/ACTGTGGGCTGCATGTNNNNNN
Round1_13	/5Phos/ACTGTGGGTCATATGTNNNNNN
Round1_14	/5Phos/ACTGTGGATATTGGCTNNNNNN
Round1_15	/5Phos/ACTGTGGCTAAGGGATNNNNNN
Round1_16	/5Phos/ACTGTGGTCGTTTCGTNNNNNN
Round1_17	/5Phos/ACTGTGGGAATAATGTNNNNNN
Round1_18	/5Phos/ACTGTGGACTGCGCATNNNNNN
Round1_19	/5Phos/ACTGTGGGCTTATAGTNNNNNN
Round1_20	/5Phos/ACTGTGGATCATGCATNNNNNN
Round1_21	/5Phos/ACTGTGGACGTTAACTNNNNNN
Round1_22	/5Phos/ACTGTGGCCATCTTGTNNNNNN
Round1_23	/5Phos/ACTGTGGCATAGCTATNNNNNN
Round1_24	/5Phos/ACTGTGGGAGGTTGATNNNNNN
Round1_25	/5Phos/ACTGTGGGCACTGACTNNNNNN
Round1_26	/5Phos/ACTGTGGTTCATCGCTNNNNNN
Round1_27	/5Phos/ACTGTGGGAAATTAGTNNNNNN
Round1_28	/5Phos/ACTGTGGAGGATTAATNNNNNN
Round1_29	/5Phos/ACTGTGGAATAGAACTNNNNNN
Round1_30	/5Phos/ACTGTGGTCTTAATCTNNNNNN
Round1_31	/5Phos/ACTGTGGTAATACGCTNNNNNN
Round1_32	/5Phos/ACTGTGGGTTTGTGATNNNNNN
Round1_33	/5Phos/ACTGTGGCGAACGTCTNNNNNN
Round1_34	/5Phos/ACTGTGGGGTTCTTCTNNNNNN
Round1_35	/5Phos/ACTGTGGGCAAATTCTNNNNNN
Round1_36	/5Phos/ACTGTGGGCTATGCGTNNNNNN
Round1_37	/5Phos/ACTGTGGCTACCCTATNNNNNN
Round1_38	/5Phos/ACTGTGGGTGGGTTCTNNNNNN
Round1_39	/5Phos/ACTGTGGGTCCGTAGTNNNNNN
Round1_40	/5Phos/ACTGTGGTGCGATCGTNNNNNN
Round1_41	/5Phos/ACTGTGGTATCCGGGTNNNNNN
Round1_42	/5Phos/ACTGTGGAGGTAATATNNNNNN
Round1_43	/5Phos/ACTGTGGCGTGGTTGTNNNNNN
Round1_44	/5Phos/ACTGTGGGACAAAGCTNNNNNN
Round1_45	/5Phos/ACTGTGGGGGCGATGTNNNNNN
Round1_46	/5Phos/ACTGTGGATCTATAATNNNNNN
Round1_47	/5Phos/ACTGTGGGCCCATGATNNNNNN
Round1_48	/5Phos/ACTGTGGCTGAAAGGTNNNNNN
