## Supplementary material for "Bacterial single-cell RNA sequencing captures biofilm transcriptional heterogeneity and differential responses to immune pressure": Table S4

### Sheet: Table S4
Table S4. Round 2 barcoding oligos
Name	Sequence
Round2_01	/5Phos/CATCGGCGTACGACTAACGTGATATCCACGTGCTTGAG
Round2_02	/5Phos/CATCGGCGTACGACTAAACATCGATCCACGTGCTTGAG
Round2_03	/5Phos/CATCGGCGTACGACTATGCCTAAATCCACGTGCTTGAG
Round2_04	/5Phos/CATCGGCGTACGACTAGTGGTCAATCCACGTGCTTGAG
Round2_05	/5Phos/CATCGGCGTACGACTACCACTGTATCCACGTGCTTGAG
Round2_06	/5Phos/CATCGGCGTACGACTACATTGGCATCCACGTGCTTGAG
Round2_07	/5Phos/CATCGGCGTACGACTCAGATCTGATCCACGTGCTTGAG
Round2_08	/5Phos/CATCGGCGTACGACTCATCAAGTATCCACGTGCTTGAG
Round2_09	/5Phos/CATCGGCGTACGACTCGCTGATCATCCACGTGCTTGAG
Round2_10	/5Phos/CATCGGCGTACGACTACAAGCTAATCCACGTGCTTGAG
Round2_11	/5Phos/CATCGGCGTACGACTCTGTAGCCATCCACGTGCTTGAG
Round2_12	/5Phos/CATCGGCGTACGACTAGTACAAGATCCACGTGCTTGAG
Round2_13	/5Phos/CATCGGCGTACGACTAACAACCAATCCACGTGCTTGAG
Round2_14	/5Phos/CATCGGCGTACGACTAACCGAGAATCCACGTGCTTGAG
Round2_15	/5Phos/CATCGGCGTACGACTAACGCTTAATCCACGTGCTTGAG
Round2_16	/5Phos/CATCGGCGTACGACTAAGACGGAATCCACGTGCTTGAG
Round2_17	/5Phos/CATCGGCGTACGACTAAGGTACAATCCACGTGCTTGAG
Round2_18	/5Phos/CATCGGCGTACGACTACACAGAAATCCACGTGCTTGAG
Round2_19	/5Phos/CATCGGCGTACGACTACAGCAGAATCCACGTGCTTGAG
Round2_20	/5Phos/CATCGGCGTACGACTACCTCCAAATCCACGTGCTTGAG
Round2_21	/5Phos/CATCGGCGTACGACTACGCTCGAATCCACGTGCTTGAG
Round2_22	/5Phos/CATCGGCGTACGACTACGTATCAATCCACGTGCTTGAG
Round2_23	/5Phos/CATCGGCGTACGACTACTATGCAATCCACGTGCTTGAG
Round2_24	/5Phos/CATCGGCGTACGACTAGAGTCAAATCCACGTGCTTGAG
Round2_25	/5Phos/CATCGGCGTACGACTAGATCGCAATCCACGTGCTTGAG
Round2_26	/5Phos/CATCGGCGTACGACTAGCAGGAAATCCACGTGCTTGAG
Round2_27	/5Phos/CATCGGCGTACGACTAGTCACTAATCCACGTGCTTGAG
Round2_28	/5Phos/CATCGGCGTACGACTATCCTGTAATCCACGTGCTTGAG
Round2_29	/5Phos/CATCGGCGTACGACTATTGAGGAATCCACGTGCTTGAG
Round2_30	/5Phos/CATCGGCGTACGACTCAACCACAATCCACGTGCTTGAG
Round2_31	/5Phos/CATCGGCGTACGACTGACTAGTAATCCACGTGCTTGAG
Round2_32	/5Phos/CATCGGCGTACGACTCAATGGAAATCCACGTGCTTGAG
Round2_33	/5Phos/CATCGGCGTACGACTCACTTCGAATCCACGTGCTTGAG
Round2_34	/5Phos/CATCGGCGTACGACTCAGCGTTAATCCACGTGCTTGAG
Round2_35	/5Phos/CATCGGCGTACGACTCATACCAAATCCACGTGCTTGAG
Round2_36	/5Phos/CATCGGCGTACGACTCCAGTTCAATCCACGTGCTTGAG
Round2_37	/5Phos/CATCGGCGTACGACTCCGAAGTAATCCACGTGCTTGAG
Round2_38	/5Phos/CATCGGCGTACGACTCCGTGAGAATCCACGTGCTTGAG
Round2_39	/5Phos/CATCGGCGTACGACTCCTCCTGAATCCACGTGCTTGAG
Round2_40	/5Phos/CATCGGCGTACGACTCGAACTTAATCCACGTGCTTGAG
Round2_41	/5Phos/CATCGGCGTACGACTCGACTGGAATCCACGTGCTTGAG
Round2_42	/5Phos/CATCGGCGTACGACTCGCATACAATCCACGTGCTTGAG
Round2_43	/5Phos/CATCGGCGTACGACTCTCAATGAATCCACGTGCTTGAG
Round2_44	/5Phos/CATCGGCGTACGACTCTGAGCCAATCCACGTGCTTGAG
Round2_45	/5Phos/CATCGGCGTACGACTCTGGCATAATCCACGTGCTTGAG
Round2_46	/5Phos/CATCGGCGTACGACTGAATCTGAATCCACGTGCTTGAG
Round2_47	/5Phos/CATCGGCGTACGACTCAAGACTAATCCACGTGCTTGAG
Round2_48	/5Phos/CATCGGCGTACGACTGAGCTGAAATCCACGTGCTTGAG
Round2_49	/5Phos/CATCGGCGTACGACTGATAGACAATCCACGTGCTTGAG
Round2_50	/5Phos/CATCGGCGTACGACTGCCACATAATCCACGTGCTTGAG
Round2_51	/5Phos/CATCGGCGTACGACTGCGAGTAAATCCACGTGCTTGAG
Round2_52	/5Phos/CATCGGCGTACGACTGCTAACGAATCCACGTGCTTGAG
Round2_53	/5Phos/CATCGGCGTACGACTGCTCGGTAATCCACGTGCTTGAG
Round2_54	/5Phos/CATCGGCGTACGACTGGAGAACAATCCACGTGCTTGAG
Round2_55	/5Phos/CATCGGCGTACGACTGGTGCGAAATCCACGTGCTTGAG
Round2_56	/5Phos/CATCGGCGTACGACTGTACGCAAATCCACGTGCTTGAG
Round2_57	/5Phos/CATCGGCGTACGACTGTCGTAGAATCCACGTGCTTGAG
Round2_58	/5Phos/CATCGGCGTACGACTGTCTGTCAATCCACGTGCTTGAG
Round2_59	/5Phos/CATCGGCGTACGACTGTGTTCTAATCCACGTGCTTGAG
Round2_60	/5Phos/CATCGGCGTACGACTTAGGATGAATCCACGTGCTTGAG
Round2_61	/5Phos/CATCGGCGTACGACTTATCAGCAATCCACGTGCTTGAG
Round2_62	/5Phos/CATCGGCGTACGACTTCCGTCTAATCCACGTGCTTGAG
Round2_63	/5Phos/CATCGGCGTACGACTTCTTCACAATCCACGTGCTTGAG
Round2_64	/5Phos/CATCGGCGTACGACTTGAAGAGAATCCACGTGCTTGAG
Round2_65	/5Phos/CATCGGCGTACGACTTGGAACAAATCCACGTGCTTGAG
Round2_66	/5Phos/CATCGGCGTACGACTTGGCTTCAATCCACGTGCTTGAG
Round2_67	/5Phos/CATCGGCGTACGACTTGGTGGTAATCCACGTGCTTGAG
Round2_68	/5Phos/CATCGGCGTACGACTTTCACGCAATCCACGTGCTTGAG
Round2_69	/5Phos/CATCGGCGTACGACTAACTCACCATCCACGTGCTTGAG
Round2_70	/5Phos/CATCGGCGTACGACTAAGAGATCATCCACGTGCTTGAG
Round2_71	/5Phos/CATCGGCGTACGACTAAGGACACATCCACGTGCTTGAG
Round2_72	/5Phos/CATCGGCGTACGACTAATCCGTCATCCACGTGCTTGAG
Round2_73	/5Phos/CATCGGCGTACGACTAATGTTGCATCCACGTGCTTGAG
Round2_74	/5Phos/CATCGGCGTACGACTACACGACCATCCACGTGCTTGAG
Round2_75	/5Phos/CATCGGCGTACGACTACAGATTCATCCACGTGCTTGAG
Round2_76	/5Phos/CATCGGCGTACGACTAGATGTACATCCACGTGCTTGAG
Round2_77	/5Phos/CATCGGCGTACGACTAGCACCTCATCCACGTGCTTGAG
Round2_78	/5Phos/CATCGGCGTACGACTAGCCATGCATCCACGTGCTTGAG
Round2_79	/5Phos/CATCGGCGTACGACTAGGCTAACATCCACGTGCTTGAG
Round2_80	/5Phos/CATCGGCGTACGACTATAGCGACATCCACGTGCTTGAG
Round2_81	/5Phos/CATCGGCGTACGACTATCATTCCATCCACGTGCTTGAG
Round2_82	/5Phos/CATCGGCGTACGACTATTGGCTCATCCACGTGCTTGAG
Round2_83	/5Phos/CATCGGCGTACGACTCAAGGAGCATCCACGTGCTTGAG
Round2_84	/5Phos/CATCGGCGTACGACTCACCTTACATCCACGTGCTTGAG
Round2_85	/5Phos/CATCGGCGTACGACTCCATCCTCATCCACGTGCTTGAG
Round2_86	/5Phos/CATCGGCGTACGACTCCGACAACATCCACGTGCTTGAG
Round2_87	/5Phos/CATCGGCGTACGACTCCTAATCCATCCACGTGCTTGAG
Round2_88	/5Phos/CATCGGCGTACGACTCCTCTATCATCCACGTGCTTGAG
Round2_89	/5Phos/CATCGGCGTACGACTCGACACACATCCACGTGCTTGAG
Round2_90	/5Phos/CATCGGCGTACGACTCGGATTGCATCCACGTGCTTGAG
Round2_91	/5Phos/CATCGGCGTACGACTCTAAGGTCATCCACGTGCTTGAG
Round2_92	/5Phos/CATCGGCGTACGACTGAACAGGCATCCACGTGCTTGAG
Round2_93	/5Phos/CATCGGCGTACGACTGACAGTGCATCCACGTGCTTGAG
Round2_94	/5Phos/CATCGGCGTACGACTGAGTTAGCATCCACGTGCTTGAG
Round2_95	/5Phos/CATCGGCGTACGACTGATGAATCATCCACGTGCTTGAG
Round2_96	/5Phos/CATCGGCGTACGACTGCCAAGACATCCACGTGCTTGAG
