## Supplementary material for "Bacterial single-cell RNA sequencing captures biofilm transcriptional heterogeneity and differential responses to immune pressure": Table S6

### Sheet: Table S6
Table S6. Forward strand rRNA depletion oligos
Name	Sequence
23S_1	/5Biosg/TGGGGAGCTGTAAGTAAGCTTTGATCCAG
23S_2	/5Biosg/TAGTAGCGGCGAGCGAAACGGGAAG
23S_3	/5Biosg/GGAGTGAAATAGAACCTGAAACCGTGTGC
23S_4	/5Biosg/TGGAGATAGCTGGTTCTCTCCGAAATAGC
23S_5	/5Biosg/TTGGACAATGGTAGGAGAGCGTTCTAAGG
23S_6	/5Biosg/GCTGAGTATTAGGCAAATCCGGTACTCGT
23S_7	/5Biosg/TAAGTTCCGACCCGCACGAAAGGCGTAA
23S_8	/5Biosg/GCGTAGGAAATTTGAGAGGAGCTGTCCT
23S_9	/5Biosg/CTCTTGAGTGGATCCTGAGTACGACGGA
23S_10	/5Biosg/GGTCCGTGTTCGAAAGGGAAACAGC
23S_11	/5Biosg/TTAACGCCCAGAAGAGCCGCAGT
23S_12	/5Biosg/GCTGGTGGGATACTACCCTAGCTGTG
16S_1	/5Biosg/AAGCTTGCTTCTCTGATGTTAGCGGCGG
16S_2	/5Biosg/AACTGAGACACGGTCCAGACTCCTACG
16S_3	/5Biosg/GCGGTAATACGTAGGTGGCAAGCGTTA
16S_4	/5Biosg/TGGTGCATGGTTGTCGTCAGCTCGTGT
16S_5	/5Biosg/CGCGAGGTCAAGCAAATCCCATAAAGTT
16S_6	/5Biosg/TGAACGCTGGCGGCGTGCCTAATA
16S_7	/5Biosg/ATGTGTAGCGGTGAAATGCGCAGAGA
16S_8	/5Biosg/CAGCTAACGCATTAAGCACTCCGCCT
5S_1	/5Biosg/CCGAACACAGAAGTTAAGCTCCTTAGCGTC
