## Supplementary material for "Bacterial single-cell RNA sequencing captures biofilm transcriptional heterogeneity and differential responses to immune pressure": Table S7

### Sheet: Table S7
Table S7. Reverse strand rRNA depletion oligos
Name	Sequence
23S_1_rc	/5Biosg/CTGGATCAAAGCTTACTTACAGCTCCCCA
23S_2_rc	/5Biosg/CTTCCCGTTTCGCTCGCCGCTACTA
23S_3_rc	/5Biosg/GCACACGGTTTCAGGTTCTATTTCACTCC
23S_4_rc	/5Biosg/GCTATTTCGGAGAGAACCAGCTATCTCCA
23S_5_rc	/5Biosg/CCTTAGAACGCTCTCCTACCATTGTCCAA
23S_6_rc	/5Biosg/ACGAGTACCGGATTTGCCTAATACTCAGC
23S_7_rc	/5Biosg/TTACGCCTTTCGTGCGGGTCGGAACTTA
23S_8_rc	/5Biosg/AGGACAGCTCCTCTCAAATTTCCTACGC
23S_9_rc	/5Biosg/TCCGTCGTACTCAGGATCCACTCAAGAG
23S_10_rc	/5Biosg/GCTGTTTCCCTTTCGAACACGGACC
23S_11_rc	/5Biosg/ACTGCGGCTCTTCTGGGCGTTAA
23S_12_rc	/5Biosg/CACAGCTAGGGTAGTATCCCACCAGC
16S_1_rc	/5Biosg/CCGCCGCTAACATCAGAGAAGCAAGCTT
16S_2_rc	/5Biosg/CGTAGGAGTCTGGACCGTGTCTCAGTT
16S_3_rc	/5Biosg/TAACGCTTGCCACCTACGTATTACCGC
16S_4_rc	/5Biosg/ACACGAGCTGACGACAACCATGCACCA
16S_5_rc	/5Biosg/AACTTTATGGGATTTGCTTGACCTCGCG
16S_6_rc	/5Biosg/TATTAGGCACGCCGCCAGCGTTCA
16S_7_rc	/5Biosg/TCTCTGCGCATTTCACCGCTACACAT
16S_8_rc	/5Biosg/AGGCGGAGTGCTTAATGCGTTAGCTG
5S_1_rc	/5Biosg/GACGCTAAGGAGCTTAACTTCTGTGTTCGG
